# Zoonotic and Avian Pathogen Detections in Fecal and Sediment Samples – A Low-risk, High-throughput One Health Approach to Surveillance

**DOI:** 10.64898/2025.12.19.694637

**Authors:** Gabriela J. Rzeszutek, Jordan Wight, Mustafa S. Jafri, Abigail J. Erwin, Morgan Hiebert, Ryan Harrigan, Megan Halbrook, Nicole A. Hoff, Isaac Bogoch, Anne W. Rimoin, Jason Kindrachuk, Hannah L. Wallace

## Abstract

Many pathogens, both those with human spillover potential as well as avian-specific viruses, are maintained in wild bird populations. While routine surveillance for influenza A viruses (IAVs) is performed annually, surveillance for other pathogens is limited. Sampling of wild birds is time-consuming, labour-intensive, often limited in sample size, and involves handling of wild and potentially infected birds, posing an increased risk of direct exposure for personnel. Additional methods for surveillance are needed given these significant challenges. Longitudinal fecal and sediment sampling was performed at various sites in southern Manitoba, Canada, particularly focused in Winnipeg from May to October 2025. Sites were chosen based on the suitability of the area for waterfowl habitat, the presence of waterfowl in the area, as well as proximity to reported outbreaks of H5N1 influenza virus. Fecal and sediment samples were collected and screened for the presence of influenza A virus (IAV), Newcastle disease virus (NDV), avian reovirus (ARV), and avian poxvirus (APXV). In total, 782 combined fecal and sediment samples were collected. Of the 714 fecal samples, 34 tested positive for IAV RNA (4.8% prevalence). None of the IAV-positive fecal samples tested positive for H5 RNA. Of the 68 sediments, 15 were positive for IAV RNA (22.1% prevalence), four of which were positive for H5 RNA. NDV RNA positivity was low, with only four positive fecal samples (0.6% prevalence) that were all collected on the same day. ARV RNA positivity was also low, with five positive sediment samples (7.4% prevalence in sediment samples). None of the samples tested positive for APXV DNA. This study builds on previous work showing the utility of environmental sampling for a variety of avian and zoonotic pathogens using a One Health approach that is low-risk, efficient, and high-throughput.
