## Supplementary Data for "Zoonotic and Avian Pathogen Detections in Fecal and Sediment Samples – A Low-risk, High-throughput One Health Approach to Surveillance"

### Sheet: Sheet1
Sample Name	Site	Type	Sampling Date	IAV Matrix	IAV Matrix Ct	H5	H5 Ct	NDV	NDV Ct	ARV	ARV Ct	APXV
SED-01-001	Niverville	Sediment	2025-05-11
SED-01-002	Niverville	Sediment	2025-05-11
SED-01-003	Niverville	Sediment	2025-05-11
SED-01-004	Niverville	Sediment	2025-05-11
SED-01-005	Niverville	Sediment	2025-05-11
SED-01-006	Niverville	Sediment	2025-05-09
SED-01-007	Niverville	Sediment	2025-05-09	Positive	34.11	Positive	37.31
SED-01-008	Niverville	Sediment	2025-05-09
SED-01-009	Niverville	Sediment	2025-05-09	Positive	32.727	Positive	35.939
SED-01-010	Niverville	Sediment	2025-05-09	Positive	31.988	Positive	34.314
SED-01-011	Niverville	Sediment	2025-06-05
SED-01-012	Niverville	Sediment	2025-06-05
SED-01-013	Niverville	Sediment	2025-06-05
SED-01-014	Niverville	Sediment	2025-06-05
SED-01-015	Niverville	Sediment	2025-06-05
FEC-01-001	Niverville	Fecal	2025-05-11
FEC-01-002	Niverville	Fecal	2025-05-11
FEC-01-003	Niverville	Fecal	2025-05-11
FEC-01-004	Niverville	Fecal	2025-05-11
FEC-01-005	Niverville	Fecal	2025-05-11
FEC-01-006	Niverville	Fecal	2025-05-11
FEC-01-007	Niverville	Fecal	2025-05-11
FEC-01-008	Niverville	Fecal	2025-05-11
FEC-01-009	Niverville	Fecal	2025-05-11
FEC-01-010	Niverville	Fecal	2025-05-09
FEC-01-011	Niverville	Fecal	2025-05-09
FEC-01-012	Niverville	Fecal	2025-05-09
FEC-01-013	Niverville	Fecal	2025-05-09
FEC-01-014	Niverville	Fecal	2025-05-09
FEC-01-015	Niverville	Fecal	2025-05-09
FEC-01-016	Niverville	Fecal	2025-05-09
FEC-01-017	Niverville	Fecal	2025-05-09
FEC-01-018	Niverville	Fecal	2025-05-09
FEC-01-019	Niverville	Fecal	2025-06-05
FEC-01-020	Niverville	Fecal	2025-06-05
FEC-01-021	Niverville	Fecal	2025-06-05
FEC-01-022	Niverville	Fecal	2025-06-05
FEC-01-023	Niverville	Fecal	2025-06-05
FEC-01-024	Niverville	Fecal	2025-06-05
FEC-01-025	Niverville	Fecal	2025-06-05
FEC-01-026	Niverville	Fecal	2025-06-05
FEC-01-027	Niverville	Fecal	2025-06-05
FEC-01-028	Niverville	Fecal	2025-06-05
SED-02-001	Assiniboine Park	Sediment	2025-05-23	Positive	37.392
SED-02-002	Assiniboine Park	Sediment	2025-05-23	Positive	40.003
SED-02-003	Assiniboine Park	Sediment	2025-05-23
SED-02-004	Assiniboine Park	Sediment	2025-06-04	Positive	35.694
SED-02-005	Assiniboine Park	Sediment	2025-06-04
SED-02-006	Assiniboine Park	Sediment	2025-06-17
SED-02-007	Assiniboine Park	Sediment	2025-06-17
SED-02-008	Assiniboine Park	Sediment	2025-07-02
SED-02-009	Assiniboine Park	Sediment	2025-07-16
SED-02-010	Assiniboine Park	Sediment	2025-07-16
SED-02-011	Assiniboine Park	Sediment	2025-07-30
SED-02-012	Assiniboine Park	Sediment	2025-08-13
SED-02-013	Assiniboine Park	Sediment	2025-08-25	Positive	38.122
SED-02-014	Assiniboine Park	Sediment	2025-09-14
FEC-02-001	Assiniboine Park	Fecal	2025-05-23
FEC-02-002	Assiniboine Park	Fecal	2025-05-23
FEC-02-003	Assiniboine Park	Fecal	2025-05-23
FEC-02-004	Assiniboine Park	Fecal	2025-05-23
FEC-02-005	Assiniboine Park	Fecal	2025-05-23
FEC-02-006	Assiniboine Park	Fecal	2025-05-23
FEC-02-007	Assiniboine Park	Fecal	2025-05-23
FEC-02-008	Assiniboine Park	Fecal	2025-05-23
FEC-02-009	Assiniboine Park	Fecal	2025-05-23
FEC-02-010	Assiniboine Park	Fecal	2025-05-23
FEC-02-011	Assiniboine Park	Fecal	2025-05-23
FEC-02-012	Assiniboine Park	Fecal	2025-05-23
FEC-02-013	Assiniboine Park	Fecal	2025-05-23
FEC-02-014	Assiniboine Park	Fecal	2025-05-23
FEC-02-015	Assiniboine Park	Fecal	2025-05-23
FEC-02-016	Assiniboine Park	Fecal	2025-05-23
FEC-02-017	Assiniboine Park	Fecal	2025-05-23
FEC-02-018	Assiniboine Park	Fecal	2025-05-23
FEC-02-019	Assiniboine Park	Fecal	2025-05-23
FEC-02-020	Assiniboine Park	Fecal	2025-05-23
FEC-02-021	Assiniboine Park	Fecal	2025-05-23
FEC-02-022	Assiniboine Park	Fecal	2025-05-23
FEC-02-023	Assiniboine Park	Fecal	2025-05-23
FEC-02-024	Assiniboine Park	Fecal	2025-06-04
FEC-02-025	Assiniboine Park	Fecal	2025-06-04
FEC-02-026	Assiniboine Park	Fecal	2025-06-04
FEC-02-027	Assiniboine Park	Fecal	2025-06-04
FEC-02-028	Assiniboine Park	Fecal	2025-06-04
FEC-02-029	Assiniboine Park	Fecal	2025-06-04
FEC-02-030	Assiniboine Park	Fecal	2025-06-04
FEC-02-031	Assiniboine Park	Fecal	2025-06-17
FEC-02-032	Assiniboine Park	Fecal	2025-06-17
FEC-02-033	Assiniboine Park	Fecal	2025-06-17
FEC-02-034	Assiniboine Park	Fecal	2025-06-17
FEC-02-035	Assiniboine Park	Fecal	2025-06-17
FEC-02-036	Assiniboine Park	Fecal	2025-06-17
FEC-02-037	Assiniboine Park	Fecal	2025-07-02
FEC-02-038	Assiniboine Park	Fecal	2025-07-02
FEC-02-039	Assiniboine Park	Fecal	2025-07-02
FEC-02-040	Assiniboine Park	Fecal	2025-07-02
FEC-02-041	Assiniboine Park	Fecal	2025-07-02
FEC-02-042	Assiniboine Park	Fecal	2025-07-02
FEC-02-043	Assiniboine Park	Fecal	2025-07-02
FEC-02-044	Assiniboine Park	Fecal	2025-07-02
FEC-02-045	Assiniboine Park	Fecal	2025-07-02
FEC-02-046	Assiniboine Park	Fecal	2025-07-02
FEC-02-047	Assiniboine Park	Fecal	2025-07-02
FEC-02-048	Assiniboine Park	Fecal	2025-07-16
FEC-02-049	Assiniboine Park	Fecal	2025-07-16
FEC-02-050	Assiniboine Park	Fecal	2025-07-16
FEC-02-051	Assiniboine Park	Fecal	2025-07-16
FEC-02-052	Assiniboine Park	Fecal	2025-07-16
FEC-02-053	Assiniboine Park	Fecal	2025-07-16
FEC-02-054	Assiniboine Park	Fecal	2025-07-16
FEC-02-055	Assiniboine Park	Fecal	2025-07-16
FEC-02-056	Assiniboine Park	Fecal	2025-07-16
FEC-02-057	Assiniboine Park	Fecal	2025-07-16
FEC-02-058	Assiniboine Park	Fecal	2025-07-16
FEC-02-059	Assiniboine Park	Fecal	2025-07-16
FEC-02-060	Assiniboine Park	Fecal	2025-07-16
FEC-02-061	Assiniboine Park	Fecal	2025-07-16
FEC-02-062	Assiniboine Park	Fecal	2025-07-16
FEC-02-063	Assiniboine Park	Fecal	2025-07-16
FEC-02-064	Assiniboine Park	Fecal	2025-07-16
FEC-02-065	Assiniboine Park	Fecal	2025-07-16
FEC-02-066	Assiniboine Park	Fecal	2025-07-16
FEC-02-067	Assiniboine Park	Fecal	2025-07-16
FEC-02-068	Assiniboine Park	Fecal	2025-07-16
FEC-02-069	Assiniboine Park	Fecal	2025-07-16
FEC-02-070	Assiniboine Park	Fecal	2025-07-16
FEC-02-071	Assiniboine Park	Fecal	2025-07-30
FEC-02-072	Assiniboine Park	Fecal	2025-07-30
FEC-02-073	Assiniboine Park	Fecal	2025-07-30
FEC-02-074	Assiniboine Park	Fecal	2025-07-30
FEC-02-075	Assiniboine Park	Fecal	2025-07-30
FEC-02-076	Assiniboine Park	Fecal	2025-07-30
FEC-02-077	Assiniboine Park	Fecal	2025-07-30
FEC-02-078	Assiniboine Park	Fecal	2025-07-30
FEC-02-079	Assiniboine Park	Fecal	2025-07-30
FEC-02-080	Assiniboine Park	Fecal	2025-07-30
FEC-02-081	Assiniboine Park	Fecal	2025-07-30
FEC-02-082	Assiniboine Park	Fecal	2025-07-30
FEC-02-083	Assiniboine Park	Fecal	2025-07-30
FEC-02-084	Assiniboine Park	Fecal	2025-07-30
FEC-02-085	Assiniboine Park	Fecal	2025-07-30
FEC-02-086	Assiniboine Park	Fecal	2025-07-30
FEC-02-087	Assiniboine Park	Fecal	2025-07-30
FEC-02-088	Assiniboine Park	Fecal	2025-07-30
FEC-02-089	Assiniboine Park	Fecal	2025-07-30
FEC-02-090	Assiniboine Park	Fecal	2025-07-30
FEC-02-091	Assiniboine Park	Fecal	2025-07-30
FEC-02-092	Assiniboine Park	Fecal	2025-07-30
FEC-02-093	Assiniboine Park	Fecal	2025-07-30
FEC-02-094	Assiniboine Park	Fecal	2025-07-30
FEC-02-095	Assiniboine Park	Fecal	2025-07-30
FEC-02-096	Assiniboine Park	Fecal	2025-08-13
FEC-02-097	Assiniboine Park	Fecal	2025-08-13
FEC-02-098	Assiniboine Park	Fecal	2025-08-13
FEC-02-099	Assiniboine Park	Fecal	2025-08-13
FEC-02-100	Assiniboine Park	Fecal	2025-08-13
FEC-02-101	Assiniboine Park	Fecal	2025-08-13
FEC-02-102	Assiniboine Park	Fecal	2025-08-13
FEC-02-103	Assiniboine Park	Fecal	2025-08-13
FEC-02-104	Assiniboine Park	Fecal	2025-08-13
FEC-02-105	Assiniboine Park	Fecal	2025-08-13
FEC-02-106	Assiniboine Park	Fecal	2025-08-13
FEC-02-107	Assiniboine Park	Fecal	2025-08-13
FEC-02-108	Assiniboine Park	Fecal	2025-08-13
FEC-02-109	Assiniboine Park	Fecal	2025-08-13
FEC-02-110	Assiniboine Park	Fecal	2025-08-25
FEC-02-111	Assiniboine Park	Fecal	2025-08-25
FEC-02-112	Assiniboine Park	Fecal	2025-08-25
FEC-02-113	Assiniboine Park	Fecal	2025-08-25
FEC-02-114	Assiniboine Park	Fecal	2025-08-25
FEC-02-115	Assiniboine Park	Fecal	2025-08-25
FEC-02-116	Assiniboine Park	Fecal	2025-08-25
FEC-02-117	Assiniboine Park	Fecal	2025-08-25
FEC-02-118	Assiniboine Park	Fecal	2025-08-25
FEC-02-119	Assiniboine Park	Fecal	2025-08-25
FEC-02-120	Assiniboine Park	Fecal	2025-08-25
FEC-02-121	Assiniboine Park	Fecal	2025-08-25
FEC-02-123	Assiniboine Park	Fecal	2025-08-25
FEC-02-124	Assiniboine Park	Fecal	2025-08-25
FEC-02-125	Assiniboine Park	Fecal	2025-08-25
FEC-02-126	Assiniboine Park	Fecal	2025-08-25
FEC-02-127	Assiniboine Park	Fecal	2025-08-25
FEC-02-128	Assiniboine Park	Fecal	2025-08-25
FEC-02-129	Assiniboine Park	Fecal	2025-08-25
FEC-02-130	Assiniboine Park	Fecal	2025-09-14
FEC-02-131	Assiniboine Park	Fecal	2025-09-14
FEC-02-132	Assiniboine Park	Fecal	2025-09-14
FEC-02-133	Assiniboine Park	Fecal	2025-09-14
FEC-02-134	Assiniboine Park	Fecal	2025-09-14
FEC-02-135	Assiniboine Park	Fecal	2025-09-14
FEC-02-136	Assiniboine Park	Fecal	2025-09-14
FEC-02-137	Assiniboine Park	Fecal	2025-09-14
FEC-02-138	Assiniboine Park	Fecal	2025-09-14
FEC-02-139	Assiniboine Park	Fecal	2025-09-14
FEC-02-140	Assiniboine Park	Fecal	2025-09-14
FEC-02-141	Assiniboine Park	Fecal	2025-09-14
FEC-02-142	Assiniboine Park	Fecal	2025-09-14
FEC-02-143	Assiniboine Park	Fecal	2025-09-14
FEC-02-144	Assiniboine Park	Fecal	2025-09-14
FEC-02-145	Assiniboine Park	Fecal	2025-09-14
FEC-02-146	Assiniboine Park	Fecal	2025-09-14
FEC-02-147	Assiniboine Park	Fecal	2025-09-14
FEC-02-148	Assiniboine Park	Fecal	2025-09-14
FEC-02-149	Assiniboine Park	Fecal	2025-09-14
FEC-02-150	Assiniboine Park	Fecal	2025-09-14
FEC-02-151	Assiniboine Park	Fecal	2025-09-14
FEC-02-152	Assiniboine Park	Fecal	2025-09-14
FEC-02-153	Assiniboine Park	Fecal	2025-09-14
FEC-02-154	Assiniboine Park	Fecal	2025-09-14
FEC-02-155	Assiniboine Park	Fecal	2025-10-14
FEC-02-156	Assiniboine Park	Fecal	2025-10-14
FEC-02-157	Assiniboine Park	Fecal	2025-10-14
FEC-02-158	Assiniboine Park	Fecal	2025-10-14
FEC-02-159	Assiniboine Park	Fecal	2025-10-14
FEC-02-160	Assiniboine Park	Fecal	2025-10-14
FEC-02-161	Assiniboine Park	Fecal	2025-10-14
FEC-02-162	Assiniboine Park	Fecal	2025-10-14
FEC-02-163	Assiniboine Park	Fecal	2025-10-14
FEC-02-164	Assiniboine Park	Fecal	2025-10-14
FEC-02-165	Assiniboine Park	Fecal	2025-10-14
FEC-02-166	Assiniboine Park	Fecal	2025-10-14
FEC-02-167	Assiniboine Park	Fecal	2025-10-14
FEC-02-168	Assiniboine Park	Fecal	2025-10-14
FEC-02-169	Assiniboine Park	Fecal	2025-10-14
FEC-02-170	Assiniboine Park	Fecal	2025-10-14
FEC-02-171	Assiniboine Park	Fecal	2025-10-14
FEC-02-172	Assiniboine Park	Fecal	2025-10-14
FEC-02-173	Assiniboine Park	Fecal	2025-10-14
FEC-02-174	Assiniboine Park	Fecal	2025-10-14
FEC-02-175	Assiniboine Park	Fecal	2025-10-14
SED-03-001	St. Vital Park	Sediment	2025-05-23	Positive	35.582					Positive	33.605
SED-03-002	St. Vital Park	Sediment	2025-05-23
SED-03-003	St. Vital Park	Sediment	2025-05-23
SED-03-004	St. Vital Park	Sediment	2025-05-23							Positive	24.731
SED-03-005	St. Vital Park	Sediment	2025-05-23
SED-03-006	St. Vital Park	Sediment	2025-06-04
SED-03-007	St. Vital Park	Sediment	2025-06-04
SED-03-008	St. Vital Park	Sediment	2025-06-04							Positive	40.646
SED-03-009	St. Vital Park	Sediment	2025-06-04
SED-03-010	St. Vital Park	Sediment	2025-06-19	Positive	39.119
SED-03-011	St. Vital Park	Sediment	2025-06-19	Positive	37.669
SED-03-012	St. Vital Park	Sediment	2025-07-02
SED-03-013	St. Vital Park	Sediment	2025-07-16
SED-03-014	St. Vital Park	Sediment	2025-07-30
SED-03-015	St. Vital Park	Sediment	2025-08-13
SED-03-016	St. Vital Park	Sediment	2025-08-13
SED-03-017	St. Vital Park	Sediment	2025-08-25
SED-03-018	St. Vital Park	Sediment	2025-09-14
FEC-03-001	St. Vital Park	Fecal	2025-05-23
FEC-03-002	St. Vital Park	Fecal	2025-05-23
FEC-03-003	St. Vital Park	Fecal	2025-05-23
FEC-03-004	St. Vital Park	Fecal	2025-05-23
FEC-03-005	St. Vital Park	Fecal	2025-05-23
FEC-03-006	St. Vital Park	Fecal	2025-05-23
FEC-03-007	St. Vital Park	Fecal	2025-05-23
FEC-03-008	St. Vital Park	Fecal	2025-05-23
FEC-03-009	St. Vital Park	Fecal	2025-05-23
FEC-03-010	St. Vital Park	Fecal	2025-05-23
FEC-03-011	St. Vital Park	Fecal	2025-05-23
FEC-03-012	St. Vital Park	Fecal	2025-05-23
FEC-03-013	St. Vital Park	Fecal	2025-05-23
FEC-03-014	St. Vital Park	Fecal	2025-05-23
FEC-03-015	St. Vital Park	Fecal	2025-05-23
FEC-03-016	St. Vital Park	Fecal	2025-05-23
FEC-03-017	St. Vital Park	Fecal	2025-05-23
FEC-03-018	St. Vital Park	Fecal	2025-05-23
FEC-03-019	St. Vital Park	Fecal	2025-05-23
FEC-03-020	St. Vital Park	Fecal	2025-05-23
FEC-03-021	St. Vital Park	Fecal	2025-05-23
FEC-03-022	St. Vital Park	Fecal	2025-05-23
FEC-03-023	St. Vital Park	Fecal	2025-06-04
FEC-03-024	St. Vital Park	Fecal	2025-06-04
FEC-03-025	St. Vital Park	Fecal	2025-06-04
FEC-03-026	St. Vital Park	Fecal	2025-06-04
FEC-03-027	St. Vital Park	Fecal	2025-06-04
FEC-03-028	St. Vital Park	Fecal	2025-06-04
FEC-03-029	St. Vital Park	Fecal	2025-06-04
FEC-03-030	St. Vital Park	Fecal	2025-06-04
FEC-03-031	St. Vital Park	Fecal	2025-06-04
FEC-03-032	St. Vital Park	Fecal	2025-06-04
FEC-03-033	St. Vital Park	Fecal	2025-06-04
FEC-03-034	St. Vital Park	Fecal	2025-06-04
FEC-03-035	St. Vital Park	Fecal	2025-06-04
FEC-03-036	St. Vital Park	Fecal	2025-06-04
FEC-03-037	St. Vital Park	Fecal	2025-06-04
FEC-03-038	St. Vital Park	Fecal	2025-06-04
FEC-03-041	St. Vital Park	Fecal	2025-06-19
FEC-03-042	St. Vital Park	Fecal	2025-06-19
FEC-03-043	St. Vital Park	Fecal	2025-06-19
FEC-03-044	St. Vital Park	Fecal	2025-06-19
FEC-03-045	St. Vital Park	Fecal	2025-06-19
FEC-03-046	St. Vital Park	Fecal	2025-06-19
FEC-03-047	St. Vital Park	Fecal	2025-06-19
FEC-03-049	St. Vital Park	Fecal	2025-06-19
FEC-03-050	St. Vital Park	Fecal	2025-06-19
FEC-03-051	St. Vital Park	Fecal	2025-06-19
FEC-03-052	St. Vital Park	Fecal	2025-06-19
FEC-03-053	St. Vital Park	Fecal	2025-07-02
FEC-03-054	St. Vital Park	Fecal	2025-07-02
FEC-03-055	St. Vital Park	Fecal	2025-07-02
FEC-03-056	St. Vital Park	Fecal	2025-07-02
FEC-03-057	St. Vital Park	Fecal	2025-07-02
FEC-03-058	St. Vital Park	Fecal	2025-07-02
FEC-03-059	St. Vital Park	Fecal	2025-07-02
FEC-03-060	St. Vital Park	Fecal	2025-07-16
FEC-03-061	St. Vital Park	Fecal	2025-07-16
FEC-03-062	St. Vital Park	Fecal	2025-07-16
FEC-03-063	St. Vital Park	Fecal	2025-07-16
FEC-03-064	St. Vital Park	Fecal	2025-07-16
FEC-03-065	St. Vital Park	Fecal	2025-07-16
FEC-03-066	St. Vital Park	Fecal	2025-07-16
FEC-03-067	St. Vital Park	Fecal	2025-07-16
FEC-03-068	St. Vital Park	Fecal	2025-07-16
FEC-03-069	St. Vital Park	Fecal	2025-07-16
FEC-03-070	St. Vital Park	Fecal	2025-07-16
FEC-03-071	St. Vital Park	Fecal	2025-07-16
FEC-03-072	St. Vital Park	Fecal	2025-07-16
FEC-03-073	St. Vital Park	Fecal	2025-07-16
FEC-03-074	St. Vital Park	Fecal	2025-07-16
FEC-03-075	St. Vital Park	Fecal	2025-07-16
FEC-03-076	St. Vital Park	Fecal	2025-07-16
FEC-03-077	St. Vital Park	Fecal	2025-07-16
FEC-03-078	St. Vital Park	Fecal	2025-07-16
FEC-03-079	St. Vital Park	Fecal	2025-07-16
FEC-03-080	St. Vital Park	Fecal	2025-07-16
FEC-03-081	St. Vital Park	Fecal	2025-07-16
FEC-03-082	St. Vital Park	Fecal	2025-07-16
FEC-03-083	St. Vital Park	Fecal	2025-07-16
FEC-03-084	St. Vital Park	Fecal	2025-07-30
FEC-03-085	St. Vital Park	Fecal	2025-07-30
FEC-03-086	St. Vital Park	Fecal	2025-07-30
FEC-03-087	St. Vital Park	Fecal	2025-07-30
FEC-03-088	St. Vital Park	Fecal	2025-07-30
FEC-03-089	St. Vital Park	Fecal	2025-07-30
FEC-03-090	St. Vital Park	Fecal	2025-07-30
FEC-03-091	St. Vital Park	Fecal	2025-07-30
FEC-03-092	St. Vital Park	Fecal	2025-07-30
FEC-03-093	St. Vital Park	Fecal	2025-07-30
FEC-03-094	St. Vital Park	Fecal	2025-07-30
FEC-03-095	St. Vital Park	Fecal	2025-07-30
FEC-03-096	St. Vital Park	Fecal	2025-07-30
FEC-03-097	St. Vital Park	Fecal	2025-07-30
FEC-03-098	St. Vital Park	Fecal	2025-07-30
FEC-03-099	St. Vital Park	Fecal	2025-07-30
FEC-03-100	St. Vital Park	Fecal	2025-07-30
FEC-03-101	St. Vital Park	Fecal	2025-07-30
FEC-03-102	St. Vital Park	Fecal	2025-07-30
FEC-03-103	St. Vital Park	Fecal	2025-07-30
FEC-03-104	St. Vital Park	Fecal	2025-07-30
FEC-03-105	St. Vital Park	Fecal	2025-07-30
FEC-03-106	St. Vital Park	Fecal	2025-07-30
FEC-03-107	St. Vital Park	Fecal	2025-07-30
FEC-03-108	St. Vital Park	Fecal	2025-07-30
FEC-03-109	St. Vital Park	Fecal	2025-08-13	Positive	Below Threshold
FEC-03-110	St. Vital Park	Fecal	2025-08-13	Positive	38.431
FEC-03-111	St. Vital Park	Fecal	2025-08-13
FEC-03-112	St. Vital Park	Fecal	2025-08-13	Positive	39..402
FEC-03-113	St. Vital Park	Fecal	2025-08-13	Positive	38.34
FEC-03-114	St. Vital Park	Fecal	2025-08-13
FEC-03-115	St. Vital Park	Fecal	2025-08-13
FEC-03-116	St. Vital Park	Fecal	2025-08-13
FEC-03-117	St. Vital Park	Fecal	2025-08-13
FEC-03-118	St. Vital Park	Fecal	2025-08-13
FEC-03-119	St. Vital Park	Fecal	2025-08-13
FEC-03-120	St. Vital Park	Fecal	2025-08-13
FEC-03-121	St. Vital Park	Fecal	2025-08-13
FEC-03-122	St. Vital Park	Fecal	2025-08-13
FEC-03-123	St. Vital Park	Fecal	2025-08-13
FEC-03-124	St. Vital Park	Fecal	2025-08-13
FEC-03-125	St. Vital Park	Fecal	2025-08-13
FEC-03-126	St. Vital Park	Fecal	2025-08-13
FEC-03-127	St. Vital Park	Fecal	2025-08-13
FEC-03-128	St. Vital Park	Fecal	2025-08-13
FEC-03-129	St. Vital Park	Fecal	2025-08-13
FEC-03-130	St. Vital Park	Fecal	2025-08-13
FEC-03-131	St. Vital Park	Fecal	2025-08-13	Positive	40.789
FEC-03-132	St. Vital Park	Fecal	2025-08-13
FEC-03-133	St. Vital Park	Fecal	2025-08-13
FEC-03-134	St. Vital Park	Fecal	2025-08-13	Positive	30.991
FEC-03-135	St. Vital Park	Fecal	2025-08-25
FEC-03-136	St. Vital Park	Fecal	2025-08-25
FEC-03-137	St. Vital Park	Fecal	2025-08-25
FEC-03-138	St. Vital Park	Fecal	2025-08-25
FEC-03-139	St. Vital Park	Fecal	2025-08-25
FEC-03-140	St. Vital Park	Fecal	2025-08-25
FEC-03-141	St. Vital Park	Fecal	2025-08-25
FEC-03-142	St. Vital Park	Fecal	2025-08-25
FEC-03-143	St. Vital Park	Fecal	2025-08-25
FEC-03-144	St. Vital Park	Fecal	2025-08-25
FEC-03-145	St. Vital Park	Fecal	2025-08-25
FEC-03-146	St. Vital Park	Fecal	2025-08-25
FEC-03-147	St. Vital Park	Fecal	2025-08-25
FEC-03-148	St. Vital Park	Fecal	2025-08-25
FEC-03-149	St. Vital Park	Fecal	2025-08-25
FEC-03-150	St. Vital Park	Fecal	2025-08-25
FEC-03-151	St. Vital Park	Fecal	2025-08-25
FEC-03-152	St. Vital Park	Fecal	2025-08-25
FEC-03-153	St. Vital Park	Fecal	2025-08-25
FEC-03-154	St. Vital Park	Fecal	2025-09-14
FEC-03-155	St. Vital Park	Fecal	2025-09-14
FEC-03-156	St. Vital Park	Fecal	2025-09-14
FEC-03-157	St. Vital Park	Fecal	2025-09-14
FEC-03-158	St. Vital Park	Fecal	2025-09-14
FEC-03-159	St. Vital Park	Fecal	2025-09-14
FEC-03-160	St. Vital Park	Fecal	2025-09-14
FEC-03-161	St. Vital Park	Fecal	2025-09-14
FEC-03-162	St. Vital Park	Fecal	2025-09-14
FEC-03-163	St. Vital Park	Fecal	2025-09-14
FEC-03-164	St. Vital Park	Fecal	2025-09-14					Positive	24.729
FEC-03-165	St. Vital Park	Fecal	2025-09-14
FEC-03-166	St. Vital Park	Fecal	2025-09-14
FEC-03-167	St. Vital Park	Fecal	2025-09-14
FEC-03-168	St. Vital Park	Fecal	2025-09-14
FEC-03-169	St. Vital Park	Fecal	2025-09-14
FEC-03-170	St. Vital Park	Fecal	2025-09-14
FEC-03-171	St. Vital Park	Fecal	2025-09-14
FEC-03-172	St. Vital Park	Fecal	2025-09-14
FEC-03-173	St. Vital Park	Fecal	2025-09-14
FEC-03-174	St. Vital Park	Fecal	2025-10-14
FEC-03-175	St. Vital Park	Fecal	2025-10-14
FEC-03-176	St. Vital Park	Fecal	2025-10-14
FEC-03-177	St. Vital Park	Fecal	2025-10-14
FEC-03-178	St. Vital Park	Fecal	2025-10-14
FEC-03-179	St. Vital Park	Fecal	2025-10-14
FEC-03-180	St. Vital Park	Fecal	2025-10-14
FEC-03-181	St. Vital Park	Fecal	2025-10-14
FEC-03-182	St. Vital Park	Fecal	2025-10-14
FEC-03-183	St. Vital Park	Fecal	2025-10-14
FEC-03-184	St. Vital Park	Fecal	2025-10-14
SED-04-001	Kildonan Park	Sediment	2025-05-23	Positive	36.997
SED-04-002	Kildonan Park	Sediment	2025-05-23
SED-04-003	Kildonan Park	Sediment	2025-05-23	Positive	38.152					Positive	Below Threshold
SED-04-004	Kildonan Park	Sediment	2025-06-04	Positive	Below Threshold
SED-04-005	Kildonan Park	Sediment	2025-06-17	Positive	30.403	Positive	35.593
SED-04-006	Kildonan Park	Sediment	2025-06-17
SED-04-007	Kildonan Park	Sediment	2025-09-14	Positive	31.864
FEC-04-001	Kildonan Park	Fecal	2025-05-23
FEC-04-002	Kildonan Park	Fecal	2025-05-23
FEC-04-003	Kildonan Park	Fecal	2025-05-23
FEC-04-004	Kildonan Park	Fecal	2025-05-23
FEC-04-005	Kildonan Park	Fecal	2025-05-23
FEC-04-006	Kildonan Park	Fecal	2025-05-23
FEC-04-007	Kildonan Park	Fecal	2025-05-23
FEC-04-008	Kildonan Park	Fecal	2025-05-23
FEC-04-009	Kildonan Park	Fecal	2025-05-23
FEC-04-010	Kildonan Park	Fecal	2025-05-23
FEC-04-011	Kildonan Park	Fecal	2025-05-23
FEC-04-012	Kildonan Park	Fecal	2025-05-23
FEC-04-013	Kildonan Park	Fecal	2025-05-23
FEC-04-014	Kildonan Park	Fecal	2025-05-23
FEC-04-015	Kildonan Park	Fecal	2025-05-23
FEC-04-016	Kildonan Park	Fecal	2025-05-23
FEC-04-017	Kildonan Park	Fecal	2025-05-23
FEC-04-018	Kildonan Park	Fecal	2025-06-04
FEC-04-019	Kildonan Park	Fecal	2025-06-04
FEC-04-020	Kildonan Park	Fecal	2025-06-04
FEC-04-021	Kildonan Park	Fecal	2025-06-17
FEC-04-022	Kildonan Park	Fecal	2025-06-17
FEC-04-023	Kildonan Park	Fecal	2025-06-17
FEC-04-024	Kildonan Park	Fecal	2025-09-14
FEC-04-025	Kildonan Park	Fecal	2025-09-14
FEC-04-026	Kildonan Park	Fecal	2025-09-14
FEC-04-027	Kildonan Park	Fecal	2025-09-14
FEC-04-028	Kildonan Park	Fecal	2025-09-14	Positive	36.377
FEC-04-029	Kildonan Park	Fecal	2025-09-14	Positive	36.775
FEC-04-030	Kildonan Park	Fecal	2025-09-14	Positive	35.294
FEC-04-031	Kildonan Park	Fecal	2025-09-14	Positive	39.214
FEC-04-032	Kildonan Park	Fecal	2025-09-14	Positive	25.358
FEC-04-033	Kildonan Park	Fecal	2025-09-14
FEC-04-034	Kildonan Park	Fecal	2025-09-14
FEC-04-035	Kildonan Park	Fecal	2025-09-14					Positive	Below Threshold
FEC-04-036	Kildonan Park	Fecal	2025-09-14	Positive	38.288
FEC-04-037	Kildonan Park	Fecal	2025-09-14	Positive	31.38
FEC-04-038	Kildonan Park	Fecal	2025-09-14	Positive	38.398
FEC-04-039	Kildonan Park	Fecal	2025-09-14	Positive	39.078
FEC-04-040	Kildonan Park	Fecal	2025-09-14
FEC-04-041	Kildonan Park	Fecal	2025-09-14
FEC-04-042	Kildonan Park	Fecal	2025-09-14
FEC-04-043	Kildonan Park	Fecal	2025-09-14	Positive	35.352
FEC-04-044	Kildonan Park	Fecal	2025-09-14
FEC-04-045	Kildonan Park	Fecal	2025-09-14	Positive	35.978			Positive	Below Threshold
FEC-04-046	Kildonan Park	Fecal	2025-09-14	Positive	32.715			Positive	39.924
FEC-04-047	Kildonan Park	Fecal	2025-09-14
FEC-04-048	Kildonan Park	Fecal	2025-09-14
FEC-04-049	Kildonan Park	Fecal	2025-10-14
FEC-04-050	Kildonan Park	Fecal	2025-10-14
FEC-04-051	Kildonan Park	Fecal	2025-10-14
FEC-04-052	Kildonan Park	Fecal	2025-10-14
FEC-04-053	Kildonan Park	Fecal	2025-10-14
FEC-04-054	Kildonan Park	Fecal	2025-10-14
FEC-04-055	Kildonan Park	Fecal	2025-10-14
FEC-04-056	Kildonan Park	Fecal	2025-10-14
FEC-04-057	Kildonan Park	Fecal	2025-10-14
FEC-04-058	Kildonan Park	Fecal	2025-10-14	Positive	40.221
FEC-04-059	Kildonan Park	Fecal	2025-10-14	Positive	41.151
FEC-04-060	Kildonan Park	Fecal	2025-10-14	Positive	38.153
FEC-04-061	Kildonan Park	Fecal	2025-10-14	Positive	34.986
SED-05-001	Lindenwoods	Sediment	2025-07-09							Positive	36.216
SED-05-002	Lindenwoods	Sediment	2025-07-09
SED-05-003	Lindenwoods	Sediment	2025-07-09	Positive	Below Threshold
FEC-05-001	Lindenwoods	Fecal	2025-06-25
FEC-05-002	Lindenwoods	Fecal	2025-06-25
FEC-05-003	Lindenwoods	Fecal	2025-06-25
FEC-05-004	Lindenwoods	Fecal	2025-06-25
FEC-05-005	Lindenwoods	Fecal	2025-06-25
FEC-05-006	Lindenwoods	Fecal	2025-06-25
FEC-05-007	Lindenwoods	Fecal	2025-06-25
FEC-05-008	Lindenwoods	Fecal	2025-06-25
FEC-05-009	Lindenwoods	Fecal	2025-06-25
FEC-05-010	Lindenwoods	Fecal	2025-06-25
FEC-05-011	Lindenwoods	Fecal	2025-06-25
FEC-05-012	Lindenwoods	Fecal	2025-06-25
FEC-05-013	Lindenwoods	Fecal	2025-06-25
FEC-05-014	Lindenwoods	Fecal	2025-06-25
FEC-05-015	Lindenwoods	Fecal	2025-06-25
FEC-05-016	Lindenwoods	Fecal	2025-06-25
FEC-05-017	Lindenwoods	Fecal	2025-06-25
FEC-05-018	Lindenwoods	Fecal	2025-06-25
FEC-05-019	Lindenwoods	Fecal	2025-06-25
FEC-05-020	Lindenwoods	Fecal	2025-06-25
FEC-05-021	Lindenwoods	Fecal	2025-06-25
FEC-05-022	Lindenwoods	Fecal	2025-06-25
FEC-05-023	Lindenwoods	Fecal	2025-07-09
FEC-05-024	Lindenwoods	Fecal	2025-07-09
FEC-05-025	Lindenwoods	Fecal	2025-07-09
FEC-05-026	Lindenwoods	Fecal	2025-07-09
FEC-05-027	Lindenwoods	Fecal	2025-07-09
FEC-05-028	Lindenwoods	Fecal	2025-07-09
FEC-05-029	Lindenwoods	Fecal	2025-07-09
FEC-05-030	Lindenwoods	Fecal	2025-07-09
FEC-05-031	Lindenwoods	Fecal	2025-07-09
FEC-05-032	Lindenwoods	Fecal	2025-07-09
FEC-05-033	Lindenwoods	Fecal	2025-07-09
FEC-05-034	Lindenwoods	Fecal	2025-07-09
FEC-05-035	Lindenwoods	Fecal	2025-07-09
FEC-05-036	Lindenwoods	Fecal	2025-07-09
FEC-05-037	Lindenwoods	Fecal	2025-07-09
FEC-05-038	Lindenwoods	Fecal	2025-07-09
FEC-05-039	Lindenwoods	Fecal	2025-07-09
FEC-05-040	Lindenwoods	Fecal	2025-07-09
FEC-05-041	Lindenwoods	Fecal	2025-07-09
FEC-05-042	Lindenwoods	Fecal	2025-07-09
FEC-05-043	Lindenwoods	Fecal	2025-07-09
FEC-05-044	Lindenwoods	Fecal	2025-07-09
FEC-05-045	Lindenwoods	Fecal	2025-07-09
FEC-05-046	Lindenwoods	Fecal	2025-07-09
FEC-05-047	Lindenwoods	Fecal	2025-07-09
FEC-05-048	Lindenwoods	Fecal	2025-07-23
FEC-05-049	Lindenwoods	Fecal	2025-07-23
FEC-05-050	Lindenwoods	Fecal	2025-07-23
FEC-05-051	Lindenwoods	Fecal	2025-07-23
FEC-05-052	Lindenwoods	Fecal	2025-07-23
FEC-05-053	Lindenwoods	Fecal	2025-07-23
FEC-05-054	Lindenwoods	Fecal	2025-07-23
FEC-05-055	Lindenwoods	Fecal	2025-07-23
FEC-05-056	Lindenwoods	Fecal	2025-07-23
FEC-05-057	Lindenwoods	Fecal	2025-07-23
FEC-05-058	Lindenwoods	Fecal	2025-07-23
FEC-05-059	Lindenwoods	Fecal	2025-07-23
FEC-05-060	Lindenwoods	Fecal	2025-07-23
FEC-05-061	Lindenwoods	Fecal	2025-07-23
FEC-05-062	Lindenwoods	Fecal	2025-07-23
FEC-05-063	Lindenwoods	Fecal	2025-07-23
FEC-05-064	Lindenwoods	Fecal	2025-07-23
FEC-05-065	Lindenwoods	Fecal	2025-07-23
FEC-05-066	Lindenwoods	Fecal	2025-07-23
FEC-05-067	Lindenwoods	Fecal	2025-07-23
FEC-05-068	Lindenwoods	Fecal	2025-07-23
FEC-05-069	Lindenwoods	Fecal	2025-07-23
FEC-05-070	Lindenwoods	Fecal	2025-07-23
FEC-05-071	Lindenwoods	Fecal	2025-07-23
FEC-05-072	Lindenwoods	Fecal	2025-08-07
FEC-05-073	Lindenwoods	Fecal	2025-08-07
FEC-05-074	Lindenwoods	Fecal	2025-08-07
FEC-05-075	Lindenwoods	Fecal	2025-08-07
FEC-05-076	Lindenwoods	Fecal	2025-08-07
FEC-05-077	Lindenwoods	Fecal	2025-08-07
FEC-05-078	Lindenwoods	Fecal	2025-08-07
FEC-05-079	Lindenwoods	Fecal	2025-08-07
FEC-05-080	Lindenwoods	Fecal	2025-08-07
FEC-05-081	Lindenwoods	Fecal	2025-08-07
FEC-05-082	Lindenwoods	Fecal	2025-08-07
FEC-05-083	Lindenwoods	Fecal	2025-08-07
FEC-05-084	Lindenwoods	Fecal	2025-08-07
FEC-05-085	Lindenwoods	Fecal	2025-08-07
FEC-05-086	Lindenwoods	Fecal	2025-08-07
FEC-05-087	Lindenwoods	Fecal	2025-08-07
FEC-05-088	Lindenwoods	Fecal	2025-08-07
FEC-05-089	Lindenwoods	Fecal	2025-08-07
FEC-05-090	Lindenwoods	Fecal	2025-08-07
FEC-05-091	Lindenwoods	Fecal	2025-08-07
FEC-05-092	Lindenwoods	Fecal	2025-08-07
FEC-05-093	Lindenwoods	Fecal	2025-08-07
FEC-05-094	Lindenwoods	Fecal	2025-08-07
FEC-05-095	Lindenwoods	Fecal	2025-08-07
FEC-05-096	Lindenwoods	Fecal	2025-08-25
FEC-05-097	Lindenwoods	Fecal	2025-08-25
FEC-05-098	Lindenwoods	Fecal	2025-08-25
FEC-05-099	Lindenwoods	Fecal	2025-08-25
FEC-05-100	Lindenwoods	Fecal	2025-08-25
FEC-05-101	Lindenwoods	Fecal	2025-08-25
FEC-05-102	Lindenwoods	Fecal	2025-08-25
FEC-05-103	Lindenwoods	Fecal	2025-08-25
FEC-05-104	Lindenwoods	Fecal	2025-08-25
FEC-05-105	Lindenwoods	Fecal	2025-08-25
FEC-05-106	Lindenwoods	Fecal	2025-08-25
FEC-05-107	Lindenwoods	Fecal	2025-08-25
FEC-05-108	Lindenwoods	Fecal	2025-08-25
FEC-05-109	Lindenwoods	Fecal	2025-08-25
FEC-05-110	Lindenwoods	Fecal	2025-08-25
FEC-05-111	Lindenwoods	Fecal	2025-08-25
FEC-05-112	Lindenwoods	Fecal	2025-08-25
FEC-05-113	Lindenwoods	Fecal	2025-08-25
FEC-05-114	Lindenwoods	Fecal	2025-08-25
FEC-05-115	Lindenwoods	Fecal	2025-08-25
FEC-05-116	Lindenwoods	Fecal	2025-08-25
FEC-05-117	Lindenwoods	Fecal	2025-08-25
FEC-05-118	Lindenwoods	Fecal	2025-08-25
FEC-05-119	Lindenwoods	Fecal	2025-08-25
FEC-05-120	Lindenwoods	Fecal	2025-08-25
FEC-05-121	Lindenwoods	Fecal	2025-09-14
FEC-05-122	Lindenwoods	Fecal	2025-09-14
FEC-05-123	Lindenwoods	Fecal	2025-09-14
FEC-05-124	Lindenwoods	Fecal	2025-09-14
FEC-05-125	Lindenwoods	Fecal	2025-09-14
FEC-05-126	Lindenwoods	Fecal	2025-09-14
FEC-05-127	Lindenwoods	Fecal	2025-09-14
FEC-05-128	Lindenwoods	Fecal	2025-09-14
FEC-05-129	Lindenwoods	Fecal	2025-09-14
FEC-05-130	Lindenwoods	Fecal	2025-09-14
FEC-05-131	Lindenwoods	Fecal	2025-09-14
FEC-05-132	Lindenwoods	Fecal	2025-09-14
FEC-05-133	Lindenwoods	Fecal	2025-09-14
FEC-05-134	Lindenwoods	Fecal	2025-09-14
FEC-05-135	Lindenwoods	Fecal	2025-09-14
FEC-05-136	Lindenwoods	Fecal	2025-09-14
FEC-05-137	Lindenwoods	Fecal	2025-09-14
SED-06-001	Waverely Heights	Sediment	2025-07-09
SED-06-002	Waverely Heights	Sediment	2025-08-25
FEC-06-001	Waverely Heights	Fecal	2025-06-25
FEC-06-002	Waverely Heights	Fecal	2025-06-25
FEC-06-003	Waverely Heights	Fecal	2025-06-25
FEC-06-004	Waverely Heights	Fecal	2025-06-25
FEC-06-005	Waverely Heights	Fecal	2025-06-25
FEC-06-006	Waverely Heights	Fecal	2025-06-25
FEC-06-007	Waverely Heights	Fecal	2025-06-25	Positive	38.457
FEC-06-008	Waverely Heights	Fecal	2025-06-25	Positive	38.936
FEC-06-009	Waverely Heights	Fecal	2025-06-25	Positive	36.041
FEC-06-010	Waverely Heights	Fecal	2025-06-25
FEC-06-011	Waverely Heights	Fecal	2025-06-25	Positive	37.96
FEC-06-012	Waverely Heights	Fecal	2025-06-25	Positive	41.949
FEC-06-013	Waverely Heights	Fecal	2025-06-25
FEC-06-014	Waverely Heights	Fecal	2025-06-25	Positive	35.487
FEC-06-015	Waverely Heights	Fecal	2025-06-25
FEC-06-016	Waverely Heights	Fecal	2025-06-25
FEC-06-017	Waverely Heights	Fecal	2025-06-25
FEC-06-018	Waverely Heights	Fecal	2025-07-09
FEC-06-019	Waverely Heights	Fecal	2025-07-09
FEC-06-020	Waverely Heights	Fecal	2025-07-09
FEC-06-021	Waverely Heights	Fecal	2025-07-09
FEC-06-022	Waverely Heights	Fecal	2025-07-09
FEC-06-023	Waverely Heights	Fecal	2025-07-09
FEC-06-024	Waverely Heights	Fecal	2025-07-09
FEC-06-025	Waverely Heights	Fecal	2025-07-09
FEC-06-026	Waverely Heights	Fecal	2025-07-09
FEC-06-027	Waverely Heights	Fecal	2025-07-09
FEC-06-028	Waverely Heights	Fecal	2025-07-09
FEC-06-029	Waverely Heights	Fecal	2025-07-09
FEC-06-030	Waverely Heights	Fecal	2025-07-09
FEC-06-031	Waverely Heights	Fecal	2025-07-09
FEC-06-032	Waverely Heights	Fecal	2025-07-09
FEC-06-033	Waverely Heights	Fecal	2025-07-09
FEC-06-034	Waverely Heights	Fecal	2025-07-09
FEC-06-035	Waverely Heights	Fecal	2025-07-09
FEC-06-036	Waverely Heights	Fecal	2025-07-09
FEC-06-037	Waverely Heights	Fecal	2025-07-09
FEC-06-038	Waverely Heights	Fecal	2025-07-09
FEC-06-039	Waverely Heights	Fecal	2025-07-09
FEC-06-040	Waverely Heights	Fecal	2025-07-09
FEC-06-041	Waverely Heights	Fecal	2025-07-09
FEC-06-042	Waverely Heights	Fecal	2025-07-09
FEC-06-043	Waverely Heights	Fecal	2025-07-23
FEC-06-044	Waverely Heights	Fecal	2025-07-23
FEC-06-045	Waverely Heights	Fecal	2025-07-23
FEC-06-046	Waverely Heights	Fecal	2025-07-23
FEC-06-047	Waverely Heights	Fecal	2025-07-23
FEC-06-048	Waverely Heights	Fecal	2025-07-23
FEC-06-049	Waverely Heights	Fecal	2025-07-23
FEC-06-050	Waverely Heights	Fecal	2025-07-23
FEC-06-051	Waverely Heights	Fecal	2025-07-23
FEC-06-052	Waverely Heights	Fecal	2025-07-23
FEC-06-053	Waverely Heights	Fecal	2025-07-23
FEC-06-054	Waverely Heights	Fecal	2025-07-23
FEC-06-055	Waverely Heights	Fecal	2025-07-23
FEC-06-056	Waverely Heights	Fecal	2025-07-23
FEC-06-057	Waverely Heights	Fecal	2025-07-23
FEC-06-058	Waverely Heights	Fecal	2025-07-23
FEC-06-059	Waverely Heights	Fecal	2025-07-23
FEC-06-060	Waverely Heights	Fecal	2025-07-23
FEC-06-061	Waverely Heights	Fecal	2025-08-07
FEC-06-062	Waverely Heights	Fecal	2025-08-07
FEC-06-063	Waverely Heights	Fecal	2025-08-07
FEC-06-064	Waverely Heights	Fecal	2025-08-07
FEC-06-065	Waverely Heights	Fecal	2025-08-07
FEC-06-066	Waverely Heights	Fecal	2025-08-07
FEC-06-067	Waverely Heights	Fecal	2025-08-07
FEC-06-068	Waverely Heights	Fecal	2025-08-07
FEC-06-069	Waverely Heights	Fecal	2025-08-07
FEC-06-070	Waverely Heights	Fecal	2025-08-07
FEC-06-071	Waverely Heights	Fecal	2025-08-07
FEC-06-072	Waverely Heights	Fecal	2025-08-25
FEC-06-073	Waverely Heights	Fecal	2025-08-25
FEC-06-074	Waverely Heights	Fecal	2025-08-25
FEC-06-075	Waverely Heights	Fecal	2025-08-25
FEC-06-076	Waverely Heights	Fecal	2025-08-25
FEC-06-077	Waverely Heights	Fecal	2025-08-25
FEC-06-078	Waverely Heights	Fecal	2025-08-25	Positive	37.582
FEC-06-079	Waverely Heights	Fecal	2025-08-25
FEC-06-080	Waverely Heights	Fecal	2025-08-25
FEC-06-081	Waverely Heights	Fecal	2025-08-25
FEC-06-082	Waverely Heights	Fecal	2025-08-25
FEC-06-083	Waverely Heights	Fecal	2025-08-25
FEC-06-084	Waverely Heights	Fecal	2025-08-25
FEC-06-085	Waverely Heights	Fecal	2025-08-25
FEC-06-086	Waverely Heights	Fecal	2025-08-25
FEC-06-087	Waverely Heights	Fecal	2025-08-25
FEC-06-088	Waverely Heights	Fecal	2025-08-25
FEC-06-089	Waverely Heights	Fecal	2025-08-25
FEC-06-090	Waverely Heights	Fecal	2025-08-25	Positive	38.733
FEC-06-091	Waverely Heights	Fecal	2025-08-25
FEC-06-092	Waverely Heights	Fecal	2025-08-25	Positive	33.571
FEC-06-093	Waverely Heights	Fecal	2025-09-14
FEC-06-094	Waverely Heights	Fecal	2025-09-14
FEC-06-095	Waverely Heights	Fecal	2025-09-14
FEC-06-096	Waverely Heights	Fecal	2025-09-14
FEC-06-097	Waverely Heights	Fecal	2025-09-14
FEC-06-098	Waverely Heights	Fecal	2025-09-14
FEC-06-099	Waverely Heights	Fecal	2025-09-14
FEC-06-100	Waverely Heights	Fecal	2025-09-14
FEC-06-101	Waverely Heights	Fecal	2025-09-14
FEC-06-102	Waverely Heights	Fecal	2025-09-14
FEC-06-103	Waverely Heights	Fecal	2025-09-14
FEC-06-104	Waverely Heights	Fecal	2025-09-14
FEC-06-105	Waverely Heights	Fecal	2025-09-14
FEC-06-106	Waverely Heights	Fecal	2025-09-14
FEC-06-107	Waverely Heights	Fecal	2025-09-14
FEC-06-108	Waverely Heights	Fecal	2025-09-14
FEC-06-109	Waverely Heights	Fecal	2025-09-14
FEC-06-110	Waverely Heights	Fecal	2025-09-14
FEC-06-111	Waverely Heights	Fecal	2025-09-14
FEC-06-112	Waverely Heights	Fecal	2025-09-14
FEC-06-113	Waverely Heights	Fecal	2025-09-14
FEC-06-114	Waverely Heights	Fecal	2025-09-14
FEC-06-115	Waverely Heights	Fecal	2025-09-14
FEC-06-116	Waverely Heights	Fecal	2025-09-14
FEC-06-117	Waverely Heights	Fecal	2025-10-14
FEC-06-118	Waverely Heights	Fecal	2025-10-14	Positive	39.917
FEC-06-119	Waverely Heights	Fecal	2025-10-14
FEC-06-120	Waverely Heights	Fecal	2025-10-14
FEC-06-121	Waverely Heights	Fecal	2025-10-14
FEC-06-122	Waverely Heights	Fecal	2025-10-14
FEC-06-123	Waverely Heights	Fecal	2025-10-14
FEC-06-124	Waverely Heights	Fecal	2025-10-14
FEC-06-125	Waverely Heights	Fecal	2025-10-14
FEC-06-126	Waverely Heights	Fecal	2025-10-14
FEC-06-127	Waverely Heights	Fecal	2025-10-14
FEC-06-128	Waverely Heights	Fecal	2025-10-14
FEC-06-129	Waverely Heights	Fecal	2025-10-14
FEC-06-130	Waverely Heights	Fecal	2025-10-14	Positive	39.737
FEC-06-131	Waverely Heights	Fecal	2025-10-14
FEC-06-132	Waverely Heights	Fecal	2025-10-14
FEC-06-133	Waverely Heights	Fecal	2025-10-14
SED-OBR-001	Wallace	Sediment	2025-05-09
SED-OBR-002	Wallace	Sediment	2025-05-09
SED-OBR-003	Wallace	Sediment	2025-05-09
SED-OBR-004	Wallace	Sediment	2025-05-09
SED-OBR-005	Wallace	Sediment	2025-05-09
SED-OBR-006	Wallace	Sediment	2025-05-09
SED-OBR-007	Wallace	Sediment	2025-05-09
SED-OBR-008	Wallace	Sediment	2025-05-09
SED-OBR-009	Wallace	Sediment	2025-05-09

### Sheet: Pos Control Seq
Positive Control Plasmid Sequence
TCGCGTTAAGCGGATGATGCTAATACGACTCACTATAGGGTCGCGTTAAGCGGATGATGCCTGACTCCAGAGTATCTTAGCAACCTGAGGAGAGGCATTTGCTATAGGGTAGCAGGCTGTCCCACTGCTAGAGAAGAAAGGTGCCAACAGCTTAGTCCGTGCACCTCTCGCCTTCACAAGCACGGAAGGTCCGAGCACATCACTGAGCCCGACAGATAGATTGAGTCTTTCGCGTTAAGCGGATGATGCATGTAACTCGATGTAATGCCTTCAACAAAAGAGTGAAAGTTTGGCACACGTACCTCCATTGCGGCTTGCACGCTAAGGACTCAAATCGCGTTAAGCGGATGATGCTCGATTCGAGGTCTCAACGTGATAGCATCAATAGTACGATCTAAG…
